# Single-cell analysis of severe COVID-19 patients reveals a monocyte-driven inflammatory storm attenuated by Tocilizumab

**DOI:** 10.1101/2020.04.08.029769

**Authors:** Chuang Guo, Bin Li, Huan Ma, Xiaofang Wang, Pengfei Cai, Qiaoni Yu, Lin Zhu, Liying Jin, Chen Jiang, Jingwen Fang, Qian Liu, Dandan Zong, Wen Zhang, Yichen Lu, Kun Li, Xuyuan Gao, Binqing Fu, Lianxin Liu, Xiaoling Ma, Jianping Weng, Haiming Wei, Tengchuan Jin, Jun Lin, Kun Qu

## Abstract

Despite the current devastation of the COVID-19 pandemic, several recent studies have suggested that the immunosuppressive drug Tocilizumab can powerfully treating inflammatory responses that occur in this disease. Here, by employing single-cell analysis of the immune cell composition of severe-stage COVID-19 patients and these same patients in post Tocilizumab-treatment remission, we have identified a monocyte subpopulation specific to severe disease that contributes to inflammatory storms in COVID-19 patients. Although Tocilizumab treatment attenuated the strong inflammatory immune response, we found that immune cells including plasma B cells and CD8^+^ T cells still exhibited an intense humoral and cell-mediated anti-virus immune response in COVID-19 patients after Tocilizumab treatment. Thus, in addition to providing a rich, very high-resolution data resource about the immune cell distribution at multiple stages of the COVID-19 disease, our work both helps explain Tocilizumab’s powerful therapeutic effects and defines a large number of potential new drug targets related to inflammatory storms.
