## Supplementary Table 2 for "Single-cell analysis of severe COVID-19 patients reveals a monocyte-driven inflammatory storm attenuated by Tocilizumab"

### Sheet: Sheet1
Sequencing data quality and filtered cells
	Estimated Number of Cells	Mean Reads per Cell	Median Genes per Cell	Number of Reads	Valid Barcodes	Sequencing Saturation	Q30 Bases in Barcode	Q30 Bases in RNA Read	Q30 Bases in Sample Index	Q30 Bases in UMI	Reads Mapped to Genome	Reads Mapped Confidently to Genome	Reads Mapped Confidently to Intergenic Regions	Reads Mapped Confidently to Intronic Regions	Reads Mapped Confidently to Exonic Regions	Reads Mapped Confidently to Transcriptome	Reads Mapped Antisense to Gene	Fraction Reads in Cells	Total Genes Detected	Median UMI Counts per Cell	Cells passed QC
P1-day1-rep1	2591	319624	840	828147528	0.972	0.957	0.963	0.87	0.949	0.961	0.82	0.781	0.062	0.246	0.473	0.427	0.01	0.803	17687	2068	1511
P1-day1-rep2	2081	352738	862	734049252	0.972	0.961	0.964	0.863	0.925	0.962	0.794	0.752	0.063	0.236	0.453	0.406	0.01	0.808	17326	2100	1257
P1-day5-rep1	3129	241256	682	754891182	0.969	0.957	0.965	0.867	0.957	0.962	0.81	0.775	0.065	0.333	0.377	0.338	0.012	0.874	17288	1850	2160
P1-day5-rep2	3851	215706	691	830686818	0.97	0.951	0.964	0.862	0.954	0.962	0.8	0.765	0.067	0.33	0.367	0.329	0.012	0.875	17838	1895	2699
P2-day1	2280	280425	914	639369403	0.972	0.962	0.964	0.877	0.949	0.961	0.858	0.831	0.051	0.282	0.497	0.454	0.013	0.83	17911	2067	1576
P2-day5	1488	398654	810	593197650	0.973	0.97	0.964	0.879	0.951	0.961	0.847	0.819	0.061	0.29	0.468	0.424	0.014	0.751	16774	1909	1027
P2-day7	3332	177352	977	590936933	0.97	0.952	0.964	0.883	0.949	0.961	0.87	0.847	0.051	0.331	0.465	0.425	0.013	0.929	18092	2238	3009
