## Supplementary Table 3 for "Single-cell analysis of severe COVID-19 patients reveals a monocyte-driven inflammatory storm attenuated by Tocilizumab"

### Sheet: Sheet1
DEGs of different stages of monocytes
specific-DEGs of severe stage (1027 genes)	common-DEGs of severe and remission stages (396 genes)	common-DEGs of remission stage and healthy controls (213 genes)	specific-DEGs of remission stage (788 genes)
AMPH	P4HA3	LSM14B	FMNL2
NOMO2	SDC3	ZNRF1	AP001107.1
AP005329.1	AL117336.3	KIAA0232	AC079907.1
E2F5	EPS8L2	TAZ	PARVA
ARHGEF39	RAB11FIP5	ANKFY1	AL391335.1
CCL4L2	Z69720.1	RAD54L2	SDK2
AL031733.2	AC090517.4	MCPH1	AC105020.6
NRTN	ENO1-AS1	NOP14	NPIPA2
NUF2	U62317.5	KIAA0513	AC002116.2
BACH2	FLT1	MTFR1L	QPCTL
ADAMTS2	AP005329.2	ZNF791	GGT5
AP003352.1	CYP3A5	FAF2	AL732292.2
DLEC1	LRRC20	KHDC4	AC023355.1
MATN1-AS1	AC114760.2	FAM157C	RPGRIP1L
MAFF	PDE8B	CHTF8	AC087273.2
AL022322.1	AC074044.1	KCTD10	AC105402.3
CD83	PYGM	TENT4B	AP000265.1
AL138995.1	AL139020.1	DHRS4-AS1	FAM53A
OR11G2	AKAP5	SYTL3	LRRD1
AC006449.2	UNC79	NEDD9	ALDH5A1
CCL4	SYT17	GPN2	AL354793.1
APOE	ABCA6	DEAF1	BATF2
DRICH1	AL109955.1	TP53INP1	TTN
EREG	AC126614.1	SHC1	AC021086.1
ZC3H12A	NYNRIN	ARHGEF40	AC006942.1
SKOR1	TRGV7	EDEM3	AC020915.1
ARMC5	KLRF1	MYO15B	CCDC15
SYTL2	AL023803.1	SLC37A2	SENP8
AL590560.1	CCDC80	PRADC1	LGALS4
IGHM	STAC2	PRH1	AC090425.1
TNS2	GUCA1B	MED16	AL138781.2
AC087645.2	DUSP2	KSR1	AC018638.7
FOXD2	TLN2	SMYD4	NCAPH
ROM1	AL606760.3	FAM53B	SPR
LINC01004	AC093512.2	ABRAXAS2	AC105942.1
LINC01684	BLK	SEMA4B	USP30-AS1
ACKR3	EGR1	SMIM12	AC090739.1
POU2AF1	AC243960.1	DBR1	LINC00894
ALOX15B	PAGR1	FAM110A	HM13-AS1
AC007938.2	AC008494.3	SIPA1L1	CBWD6
RASGRP3	NINL	PLXND1	PLS1
LINC01554	ATAD3C	API5	AC027601.1
LINC00266-1	ACY1	RNF38	AC046143.2
AC007032.1	ARF4-AS1	ABCF3	AC090825.1
LINC02099	TRIM54	PFKFB4	AP000350.5
EDN1	MEST	FBH1	TRIM72
ARHGEF37	BOLA2-SMG1P6	TTC14	AL358333.2
AC138356.1	AC058791.1	DUSP18	COL18A1
HOXB4	BACH1-IT2	PDP1	KEL
TIGD4	ICAM4	VPS13D	Z97832.2
DAAM2	AC104695.3	GSE1	FRRS1
C15orf62	ZNF850	IARS	PTPN14
ASB2	CD22	AC004687.1	AC009119.1
FCRLB	LINC02018	SLC7A6OS	EGFL8
AC073263.2	TJP2	RAB11FIP4	SOX7
NFATC2	NKG7	TRAPPC11	ZNF710-AS1
CXCL3	FAM47E	ABR	ZXDB
SAMD10	DDX43	DENND6A	AL158196.1
CCL3	DARS-AS1	NPHP3	AC073529.1
AL731533.2	SNHG22	HMGCR	PLXNA1
AC126118.1	SERPING1	NUCB2	C1QTNF3
LCN12	AC010491.1	TRPC4AP	AL583722.2
SATB2	AC092301.1	BAIAP2-DT	AC007262.2
SLC16A4	AC091057.4	DCAF15	ITPKA
RAB3B	AC068620.1	ZBTB37	B3GAT2
GASAL1	SPOCK2	UBAC1	AC018761.2
GNMT	AC011445.2	UTP23	LYG2
MGP	GNG10	ATAD1	MOV10L1
PHACTR1	SSC5D	CD180	AL021707.5
PKIB	AC105446.1	MICAL2	PGBD1
A2M	HLA-DQA1	CDYL	UNG
BBS12	ID1	ARHGEF3	BMP4
AL136295.6	IFI44L	TMEM11	AL928654.3
AC107204.1	AL358781.1	ATR	HES4
LAYN	PPFIA3	ARHGEF11	AC090587.1
NET1	AL022322.2	NRBF2	AC008440.2
FAM174B	CCDC154	VGLL4	AC074386.1
ATF3	MORN1	TMX3	MARC2
G0S2	ZNF630	AKAP8L	ARHGEF26
IGKC	AC092490.1	SYNJ2BP	C3orf18
AC104984.3	TRAPPC5	VIRMA	AC008280.3
LGALS8-AS1	FGFR1	SYNRG	AMT
LINC00482	AC004241.2	PGGT1B	SCGB3A1
AL049795.1	CAVIN2	C6orf47	DNAJC3-DT
AC105277.1	FBN1	NCSTN	BHLHE40-AS1
AC098818.2	MCM4	TIMM10B	RNASEH2A
AC138969.1	AL357033.1	BCR	DUSP19
MRC1	ABHD16A	FAHD1	MYOT
CENPV	WNT5B	WDR46	AGAP2-AS1
ABCA5	EARS2	MARCH7	OSTN-AS1
GAL3ST4	AC011603.2	CDK10	S100A2
ELOVL6	LIPE	QTRT2	SLC29A4
SEZ6L	GINS2	ZNF512	AC131159.2
IGHG1	HOXA10	ATP11C	SHISA4
ZNF469	CD24	NME6	SCNN1A
SMIM11A	LINC02345	AP5B1	DPF1
LINC00663	IGFLR1	RFTN1	AC009554.1
AC087071.1	AL162231.1	PITPNC1	LINC00996
MAPK8IP1	EDC4	PROSER1	UNC5CL
FBXL22	LPP-AS2	HAGH	CACNB1
LGI4	MRPL53	GTF3C5	TPRG1
TRAF1	LZTS3	LTB	AC004528.2
IGLC2	GZMA	ORAI2	AC090260.1
NUDT7	AC091814.1	ZNF654	ARL10
IGHA1	C10orf25	TBC1D9B	POLH-AS1
CELSR1	CTSL	TTN-AS1	AC005840.4
IL7	XKR4	TCEANC2	ASTN2
ZEB1	SNTA1	GIT1	AL031056.2
AC106739.2	TPST1	ATMIN	HYKK
ATXN7L2	PINLYP	TDP2	CABP4
AC069544.1	FAM180B	PLA2G15	Z69706.1
FAHD2B	AC116407.2	DUSP7	AC010531.5
AC104389.4	GFI1	HCG11	AL161756.1
ALDH1L2	ADGRA3	TBC1D22A	THAP10
AL138762.1	CDC20	TTC31	ZNF425
IGHG4	OMG	KLHL6	RFPL2
RBP5	NPIPB11	TTF2	HIST1H2BB
APBB1	NAP1L5	PINK1	WDR5B
LINC01270	CD6	ARMC1	TMEM204
ZNF827	MAP1LC3B2	DUS2	AC087294.1
AC022211.2	AC048341.2	PDK4	CDKN1C
CARNS1	AP001160.2	FBXO42	AC010761.2
AL391095.1	AC004825.2	MRPS10	BMP7
AL139260.1	PXDC1	POLG	TMEM97
AL139353.2	AL591895.1	PPARGC1B	HAUS5
MIR155HG	PRR7	MEPCE	C11orf95
TMEM52B	TRIB2	MRFAP1L1	CYSRT1
IER3-AS1	AL512625.3	CYHR1	SVOP
GPR161	ZNF670	TPPP3	AC243830.2
TMSB15B-AS1	AL365205.1	BRWD3	CLEC6A
OTOA	HEG1	ZFYVE21	C12orf50
AC008957.1	CYP17A1-AS1	ZNF672	AL450306.1
MIR503HG	AC093635.1	NCAPD2	GOLGA6L10
CD79A	CMBL	PANK3	OSCP1
AC015987.1	PCP2	USP1	SMAD6
TXLNB	C20orf204	MICU2	KLHL35
AC009318.3	ITK	SUPT6H	DIAPH3
DTNB	TPX2	GCC2	HSPG2
IFI27	LINC00910	ZNF397	CIP2A
CXCL8	AC011471.2	USF3	AL133551.1
ENHO	SLC25A27	FUCA1	AL691403.2
IGHA2	AC012360.1	BDP1	BX088651.4
AL031708.1	AC106047.1	RALGAPA1	SUV39H2
TBC1D32	AL117328.2	DCLRE1C	HIC1
ZC3HAV1L	ENO2	LINC00877	UBE2Q2L
AC007881.3	NCALD	RAP2A	AL137796.1
F3	GSDMB	MAGEF1	VWCE
PLCXD2	LINC02453	MRTO4	SKAP1
DDR1	CHRNE	CDC14A	ZNF502
AC013448.1	AC005332.5	EPS15L1	PTGDR2
AC006213.2	LINC02175	ANKS1A	MAS1
FCER1A	ZNF280C	AASDH	TSPAN10
FRMD4A	TFCP2L1	HEATR5B	AC023509.3
DDIT4	MYOM1	CDC42BPB	DNAJC9-AS1
AC011773.4	IFI6	GLOD4	CLDN9
AC010536.1	AC020913.1	RNGTT	DND1
TLE1	APOBEC3H	GCN1	PPM1N
SLC4A3	MCOLN2	TAF1	AC068282.1
AC022098.4	C7orf25	MORC3	CD19
AC004865.2	CD7	NGLY1	CATSPER3
ZNF571-AS1	MANEAL	HAUS6	AC012447.1
P2RY14	AC068338.3	MRPL2	ZNF436
ZBED6CL	CCL5	AGGF1	FAM69A
HOXB3	KCNK7	SLC25A20	DCAF4L1
TNF	PLA2G16	FAM76A	AC109597.2
PLPP3	PPIL6	CXorf21	CHD5
TNFRSF11A	ERG	ABCA7	GPR153
PLCH2	FAM86C1	ZDHHC1	AC015727.1
AIFM2	TRPV1	COPS7B	AC131238.1
LINC02207	RHPN1	HIVEP3	AC008875.1
MIR222HG	HIST2H2AB	NSMF	PKIA
CDKN2A	AC004908.3	TRERF1	ZMIZ1-AS1
AL109811.1	GINS4	DIS3L2	AC010542.4
AXL	CTSF	TMEM115	ZNF461
CEP112	MS4A1	SNX11	FAM124A
AC024933.1	CCDC151	TEP1	AC078845.1
LINC01215	AL139393.2	VASH1	AC092287.1
ROPN1L	AC016596.1	GTF2H1	AC105760.2
HOXA9	RPP21	CSE1L	AP003392.1
LINC01118	CD3E	EPM2AIP1	KCTD1
LINC01126	AL355816.2	RIOX2	AC018809.2
ZNF852	C13orf46	BTN2A1	SORCS2
OLFML2B	LINC01146	SUN1	C1orf220
FPGT-TNNI3K	ALG9	SPRYD3	AC011815.2
TYSND1	CYP51A1-AS1	SYNJ1	CTRL
ADAM20	AL162457.1	RDH11	AL096711.2
MISP3	AL135905.1	RNF20	PCDH11Y
AC007292.2	SCGB3A2	DCAF8	AL160408.2
TM9SF1	AC016737.1	RANBP6	AL139011.2
LINC01285	AC103691.2	GGA2	ICA1L
HNRNPA1L2	CRYZ	IP6K1	TEX12
DPPA4	MTFP1	EXOSC7	MACROD2
UPK3B	AP000977.1	SEC23IP	AL033528.2
CCDC51	CEACAM3	ARHGAP1	AC091057.6
PCGF1	LINC01116	APTX	AC138207.7
CEP295NL	ANGPT2	ARL16	AL391294.1
TOE1	SARS2	AMPD3	ETV7
PROSER2	TPH1	WDR6	AC040173.1
CCL20	ARHGEF12	RGS3	ITIH4
YTHDF3-AS1	BX322234.1	FARSA	PKN3
HIST1H2BG	AC008946.1	NAAA	XKR9
SLC7A5	S100B	TIA1	AL590714.1
KBTBD3	CLIC2	TMEM106B	HMMR
BX890604.1	AL512625.2	FASTK	AL159169.3
RAPGEFL1	PI16	ST3GAL5	TF
SEMA6C	AC116913.1	MROH1	COQ3
HES6	AL034417.3	KAT5	AP001347.1
NBEA	AC008537.4	WARS	SPESP1
NRP2	AL162274.1	ZC2HC1A	IFT22
KLRG1	CD1E	GCNT1	PRKG2
CPB2-AS1	GLCCI1	LINC00324	NRXN1
SLC39A8	AC010809.2	ZCCHC24	AC010132.4
HPN	EIF5AL1	TNRC6A	MIR34AHG
ADAMDEC1	EAF1-AS1		AC007541.1
RASA4B	PCBP4		AC079148.1
LUCAT1	TEX29		SCIN
C9orf43	HOPX		STAMBPL1
ALS2CL	OSMR		HIST1H4A
CKM	C6orf132		AL117350.1
AP003354.2	AL022069.1		AC073534.2
IPO11	EFNA1		CD40LG
SSC4D	LINC00926		FHAD1
AC007663.3	GAS2L3		CAMK4
L1TD1	AC005540.1		RASL10A
AC103810.2	PDE6A		PLCG1-AS1
INF2	AIRN		AL451074.6
EZH2	KRT18		WDR63
AL031663.3	MELTF		AC023908.3
ANKRD13B	AC015726.1		HYAL3
AL138724.1	AC048382.6		C17orf53
LBX2-AS1	AC126755.3		PNMA2
AC138123.1	TXK		PRELID3A
TVP23C	MATK		AC022893.1
ABL2	RFESD		AP001107.2
LCA5	AC005523.2		SLC43A1
AP000757.1	FSD2		FAM184B
RYR1	GADD45G		AC010319.4
ACTN1-AS1	AC246785.3		ZCWPW2
AC110285.5	ID2-AS1		AC013553.4
PTGFRN	CHRM3-AS2		TMPRSS3
NR4A1	SH3D21		AC015961.2
ZP3	IGHD		LINC01484
MRPL19	AC068888.1		LYNX1
NDST2	AC135178.5		IQCK
AC073320.1	FBXO10		CLTRN
CCR6	AC135050.1		AC092910.3
SLC39A14	DPH1		ITGA10
SELENOP	DUSP5		AL133215.2
LAMB2	MEIG1		NTN5
PGAP3	AC006252.1		ADGRL1
LINC00884	ZNF446		NECTIN3
ZNF419	MTUS1		CCL23
ZNF687	AC090559.1		KLHL29
MTMR2	KLF5		AC007620.3
IL1B	GNLY		ZFAT
CNFN	AC114763.1		IL12A
BEX3	AC116366.3		AC011511.1
AC008759.3	AC005288.1		AC084337.2
TCN2	IKZF3		KREMEN2
SV2C	ZFP37		IL7R
LRFN1	TMEM132A		ARNT2
TUBG1	C18orf32		CELSR3
PTGS2	LINC01694		RNF122
FBXL13	HAP1		STKLD1
GRIP1	ZDHHC19		AC093827.5
ZNF229	RNASE4		H1FX-AS1
AC022929.2	FAM129C		SASS6
SCAI	CCNB1		AC097641.2
TNFRSF12A	AC007383.2		IQCC
AL355922.1	ERCC5		GTF2H4
ZIK1	AC005332.6		ADCY2
HLX-AS1	AL139339.2		AC008764.2
CD320	EEF1G		FCGR3A
PFKM	PPM1J		AC004156.1
AC084824.5	CLYBL		MYO6
FAM161A	HTRA4		AC092687.3
C16orf95	AC053503.5		AC005393.1
AC124016.1	LINC02384		BRIP1
OR52K2	EPSTI1		RAB36
AC079174.2	SYCP2L		AC011481.2
IGHG3	NDUFA7		CCR7
SCN1B	FAM71D		TMEM44
LGMN	CCNB3		LINC02288
ATP1B1	AL138963.3		AC005253.1
AC108463.3	AL137003.1		CENPA
CCDC114	HAUS4		TBKBP1
ACAD8	PGLYRP2		ANKS6
UNC119B	ADAM12		IL17RE
SOCS3	SCRG1		AC136475.9
CBR3	STMN1		AC009163.7
PIK3CD-AS2	PPBP		AC116158.1
KIAA0895L	AL645933.2		PARD3B
ELFN1-AS1	OCIAD2		NOSTRIN
MPV17L	AC234772.3		KCP
AC012603.1	TNNT3		AC068831.1
BHLHE40	ZNF781		AL606760.2
LSMEM2	IFI44		HEXA-AS1
AC010247.2	CNIH3		EXOC3L1
PNPLA7	LYPD2		AL021707.6
NDRG2	PARP15		DISP2
PSMA6	AC026979.2		CDK20
DCUN1D2	EIF2S3B		TTC9B
SLC22A16	RGCC		WDR31
AL049830.3	NME2		AC010894.4
NLRP3	AC104113.1		WNT7B
TFPI	PPP1R13B		LRRC56
AL035530.2	HIST1H2AE		TNFRSF25
HIST1H4H	ARPIN		AC010997.5
CLEC9A	KBTBD8		GSTA4
TSACC	PAX5		AP002490.1
SERINC2	ADD2		DOC2B
LMNA	IRAK1BP1		CCDC102B
DNAAF1	PRKCZ-AS1		TDRD6
ZSWIM1	SCNN1D		AL080250.1
AC027020.2	AC005534.1		MAFIP
AC006064.1	ANKRD28		GPX2
ZNF295-AS1	AC006064.4		AC012442.1
MZB1	BTLA		AP005899.1
APOC1	PIF1		AC005264.1
VSIG4	P2RX5-TAX1BP3		AC093484.2
AC087742.1	GNG11		ZSWIM4
ERCC2	AC005046.1		PRR29-AS1
ADHFE1	SCML2		DNAJC27-AS1
VSTM2L	AC018816.1		AL049697.1
TRIB3	BAIAP3		AC015849.3
JMJD1C-AS1	SMPD3		SELENOM
ADAMTS10	AC004241.1		POLR3G
HLA-DOB	CDHR5		TEX38
AL157786.1	ZNF843		DDIT4L
CDK3	AL049780.1		LINC01857
WEE1	PF4		NOG
EXPH5	KRBA1		AP000866.5
CDCP1	MAST1		ACTR3C
TESK1	C19orf18		TMEM237
GAREM2	HAMP		AL590708.1
GPX3	AP000692.2		MFSD4A
ZNF782	AC008393.1		HBA1
KIAA1324	NRL		IQUB
ZNF362	AC137932.3		HLA-DQA2
TMEM86A	AC104506.1		BACH1-AS1
KNL1	FOXRED2		SPDYE1
IDO1	AL451069.3		OTUB2
FKBP7	LINC00504		GFRA2
C7orf31	ZNF626		GTF3C2-AS1
AL603910.1	PRPF40B		DMPK
ARVCF	AC015818.2		B3GALT2
LINC02367	AC007326.4		AC009133.4
PORCN	ZNF165		B3GNT10
RHCE	APBA1		AC068987.4
H2AFY2	SYNC		FOXM1
MIR181A1HG	AC009093.1		LINC02273
PTDSS2	AC093330.1		CHAC1
IL6R-AS1	GDF11		IGFBP6
AL441883.1	LTA		TCTEX1D4
PTGER3	AL592211.1		AC079610.2
COMTD1	LAPTM4B		AL591468.1
GIPR	ARL6		ZNF490
SLC12A5	TRAC		HSF2BP
IL6	AC124066.1		AL354760.1
SLC7A8	AL021453.1		AC091891.2
AC130324.1	AC112907.3		PCA3
GAR1	NBPF12		VASH2
PREB	C1QA		GPR52
SEMA6A-AS1	OLR1		ODAPH
TANC2	AC090510.1		NEURL1B
GAN	AC004803.1		ZNF582-AS1
RAD51B	LINC00243		NSUN7
RIMKLB	GUCY1B1		LINC01715
CABYR	PINK1-AS		AC011731.1
USP12	SPIN2A		TAL2
AC124798.1	GATM		FRMPD1
WDR76	UBAC2-AS1		SLFN13
ZNF792	MFGE8		KAZN
NRP1	LINC00426		FARP1-AS1
FAM83G	NR1D1		AC024884.2
ABCG1	BLNK		BBS1
PPIP5K1	C1QB		TSSK6
DENND5B	TAPT1-AS1		C11orf45
ZEB1-AS1	CYP4F3		MC1R
C1QC	LINC01006		FCER2
CLCN4	SLC41A1		CCDC73
CNTROB	C17orf49		AC034229.4
CRB2	LCK		STARD9
AC002456.1	AC005899.5		FAM177B
TFAP2E	INE2		FAM9C
IL31RA	GTSE1-DT		GYPE
PALD1	AC120114.1		AL080276.2
RBM44	TMEM202-AS1		DAB2IP
MYLK3	FRMD6-AS1		AC092115.2
TNFRSF21	PKIG		MOCOS
PABPC3	AP003419.3		AL592071.1
FAM225A	KRTCAP3		BCDIN3D-AS1
SLC47A1	HOXB2		FN3K
C9orf116	CD40		DKK2
AC022517.1	POLD4		DHRS9
FITM2	AF129075.2		ADAM22
C10orf88			PRPH2
PLEK2			SNHG4
IFITM10			PATJ
ST7-AS1			LLGL1
NARS2			C17orf100
TMOD1			AC130650.2
RELL2			AC090912.2
MYO10			AC100803.3
CDK7			LRIG1
AC008878.3			AC132192.1
AL080317.1			SAMD13
RAB39B			AC122129.1
BX539320.1			PSMC3IP
LTC4S			PTPN20
AC012557.2			AC008429.1
GTF2E1			NEURL1
GRIN2D			ZNF443
SPATA45			SETBP1
IGLV2-23			SLPI
EIF2B2			AL022157.1
LINC01238.1			CCDC34
CXCL2			BSCL2
AC121761.1			PLTP
ST5			AC005479.2
ZNF141			ZNF521
PNOC			KIF4A
TRMT10A			ZC3H11A
ASPH			LINC00237
SNX33			LINC00483
LSMEM1			RBM5-AS1
LMAN2L			AL357033.3
AGK			TRPM3
AC092667.1			AC037459.2
HAS3			LINC01759
KIAA1614-AS1			MTBP
AC040970.1			IBA57-DT
SLC25A33			PDP2
RAB43			AL355388.2
AC137630.3			LINC00563
REEP6			PLEKHN1
AC127024.5			GRM6
HSD11B1L			KIFC1
TANGO6			AC112236.2
AP000569.1			AC008033.3
RMDN2			GARNL3
AL133485.1			MFSD9
SRGAP1			AP001059.3
AC008622.2			AC024243.1
ITCH-AS1			KLRC1
HPGD			AL132639.3
AC004771.5			C2orf40
LINC01144			FBXL2
GRIN3B			CRNDE
SLC35F3			NEB
NOXA1			AC104695.2
TBC1D22A-AS1			AC006042.4
AC134407.1			RUSC1-AS1
CDC42BPA			TNK2-AS1
RNASE3			ZNF286A
CCL3L1			WFIKKN1
DTNA			MTRNR2L4
PDLIM1			AL442663.3
PDCD4-AS1			HBB
AC087222.1			DNM1P35
TNFAIP3			AC022154.1
EGLN3			ZNF248
AC017002.3			ZNF667
AC090630.1			AL451050.2
ZFP69B			AC091152.2
UTP20			LACTB2-AS1
ADSSL1			CDKL3
TEKT5			TC2N
AL731566.1			PNMA6A
AC007448.3			MSMP
TRIM13			HCN2
HSPA14			C1orf198
CSRNP1			AL121936.1
TDRD9			GPT
AC096586.1			NFE2L3
AC015912.3			CKMT2-AS1
TSGA13			CCDC171
RTN4RL2			CYP2D6
OSM			ZNF19
DMD			AC114730.2
GCNA			SYCE1
RIPK2			AC011447.3
AC007950.2			AL139022.1
AL121890.2			COL24A1
AL391832.3			AC007272.1
ESCO1			ATP2A1
HIST1H2AM			OVCH1-AS1
DNASE1L3			IMMP1L
AC090061.1			AC105020.5
ZNF823			AP000223.1
ST6GALNAC6			NLRC3
LINC01315			TMEM67
TTC25			AL162632.3
NEURL2			AC004943.2
AHRR			ANKRD18B
PRDM11			KCNJ10
SPTBN1			DTHD1
ZNF212			CASC11
ZNF219			ZNF547
VSIG10L			TMEM56-RWDD3
NUBPL			CRABP2
ST6GALNAC2			RTN4RL1
AL390066.1			FAAP24
BCL2A1			PPT2-EGFL8
IGLC7			AC027290.1
AC021321.1			PLA2G4E-AS1
PPP2R2B			PHACTR3
ECT2L			PPP1R17
AL353708.1			AL121983.2
AC138627.1			MYH7B
AC136604.2			AL353596.1
ARHGAP23			AC004754.1
SGPP2			AC006483.2
RHOU			AL109936.6
AL138966.2			PEX11G
CHTF18			EIF3CL
CLDN12			MPP4
STXBP5-AS1			PPL
AC127521.1			AC138932.5
GPR183			AC022167.2
NRBP2			MARVELD3
POMK			TPM2
GGT6			AC025175.1
RAVER2			FRMPD2
AC015813.2			AC100830.3
NEXN			LKAAEAR1
SMIM35			RNF32
SPAG8			AC044802.1
TBC1D22B			AL391834.1
KCNMA1			WDR34
MED14OS			ABTB2
AC023157.3			AP003419.2
HIST1H2AD			AC008937.2
MRPL22			ZKSCAN7
AC005838.2			ARHGAP5-AS1
ESYT3			NDC80
ITM2C			AC009950.1
TMCC1			FAM234B
ELF3			F8A3
CHKB-DT			AL031594.1
AC147651.1			AC012557.1
ZFP62			NRXN2
VSIG10			VWF
AL160272.1			CD200
RASGRF1			SYT15
HACE1			ZNF483
LRWD1			AL845472.1
LMBR1			RHOXF1
NKIRAS1			WTIP
FAM71A			ZBTB20-AS2
FBXL14			TMEM25
ERCC8			AL358472.4
ANKRD9			LARGE2
CEBPA-DT			FANCG
ZNF449			PXN-AS1
AP001462.1			AC116348.2
AC145285.6			NAALADL2
ZHX2			AC010889.1
LINC02062			FOXP3
Z98200.1			GPA33
IDNK			APLF
LCMT1-AS2			ZBP1
ACOT7			STARD4-AS1
PARM1			CALML4
TMEM191C			TREML2
CD226			NRG4
ZDHHC23			TTLL7
HDAC11			AL121929.2
ASPHD2			FRY-AS1
EVI5L			CCDC26
COLEC12			PEBP4
IRAK2			AL512343.2
PXYLP1			STAM-AS1
RNLS			AC012360.2
NOCT			MTHFD1L
MSANTD2			SGCB
TMEM106C			AL356488.2
FFAR2			ANKRD34A
BIN1			EFCAB10
CCDC134			AC104463.2
PLXDC1			AC104078.1
PODNL1			IL3RA
SLC9A7			NPIPB13
C7orf61			AC010894.2
AL590705.1			PRR5
THBS3			AC025171.5
AC087239.1			TPTEP2-CSNK1E
GPX7			AC138904.3
BTG3			AC117395.1
FOSL1			AL590399.1
ZNF846			RAB33A
IGHG2			GPR20
ATL2			TMEM220
ADGRG6			RNF144A
RNASE1			CAPN12
EMP2			AC093297.2
ZNF320			HBA2
EPB41L5			PDZD7
GNG7			PLEKHG1
HIST1H2BD			AC092111.1
AL121603.2			MEIKIN
WDR55			QRFP
AL121832.2			FAM222A
MEX3D			AL022238.2
UBE2O			AL390728.5
AL136040.1			C5orf34
AC009120.4			CSTF3-DT
CAVIN3			VPS33B-DT
HIST2H2BE			KLF8
ESRP2			AC026369.3
FTSJ1			Z98884.1
AL359198.1			AC025287.3
LILRB5			SEMA4F
KCTD21-AS1			AC107241.1
RAB9B			LCLAT1
MIR3142HG			PTPN13
DHCR7			TCF7L1
AC092140.2			AC084036.1
TRIM32			AL133410.1
DLGAP1-AS2			AC008149.1
ZNF726			CKB
ERMN			SDCBP2-AS1
HIST1H4I			APBA2
AC093157.1			NEMP1
AP001160.3			CAPS2
ZNF100			AC007249.2
TTC7B			TCTN2
CENPK			ZNF439
AC130352.1			PRNCR1
SERPINB2			AC087241.3
RAP2C-AS1			C18orf54
AC053527.1			ZNF788P
LOXL2			RTL5
AC009053.2			AL162741.1
TCTN3			CACNA2D2
SIGLEC12			AC022916.1
AC240565.2			XPNPEP2
GPNMB			AC007993.3
ZNF747			AC015917.2
RHOXF1-AS1			ZBTB7C
PYCARD-AS1			SYNE2
IFNL1			GPR19
FAM27C			CLMP
SHMT1			LINC02470
SPRY2			Z95115.1
AC097534.2			ABHD14A-ACY1
AL031666.2			AC137834.2
FADS3			ARAP1-AS2
CENPJ			CDHR4
AC025165.4			CEP70
ADORA2B			MEF2B
SIGLEC15			AL096678.1
PELI1			GAS5-AS1
MRC2			IZUMO4
AC011405.1			AC013356.3
IL1R2			OOEP
TRAF3IP2			AL139089.1
AL096803.3			PRR5L
AL135791.1			AL359265.3
EVA1C			AL157392.4
LRP6			ZNF660
TMC3-AS1			ACE
JAM2			ARHGEF33
STK32B			TNFSF4
AC103706.1			GINS1
ABCC6			ACSL6
EPM2A			COQ10A
C17orf51			SPTBN5
MAN1B1-DT			MBLAC1
C15orf48			FGF11
KIF11			DNAJC28
APBB2			STX16-NPEPL1
ZNF704			SLC22A1
SLC9B2			MSC-AS1
AL136304.1			AC024267.4
AC015971.1			AC245595.1
HTRA2			AC068768.1
AC003991.1			TTC34
CABP1			MIR193BHG
SLC19A2			LAMP3
TMLHE-AS1			HIST1H2BL
LINC02285			RNF207
ZNF304			PLGLB1
RBPMS			AC105345.1
VILL			OR4D9
MTRNR2L1			AKR1E2
ZNF737			LINC00865
ZBTB26			AC010525.1
TCEAL9			AC008277.1
SHISAL2A			CCDC62
AC012313.5			TEAD3
ME3			AC025178.1
C1orf61			MAST2
RTL8B			GSN-AS1
FBXL19-AS1			AC074138.1
AC006449.6			CFAP53
OLFML2A			GPR18
JCHAIN			PLEKHH1
AL139339.1			AC092140.1
AL031432.3			AC004067.1
AC005070.3			FAM196B
LINC01736			RIMS3
LRRC46			GOLGA6L6
SNHG12			AC132872.2
HGH1			AC106886.3
AC108673.2			CPEB1-AS1
ACBD4			TMEM217
ZNF519			FAXC
AC007388.1			SLC28A3
TAF4			KIAA1024
GNRH1			AC026471.2
SNAI1			AC104971.3
BBS4			HIST2H4A
AL590617.2			FOXD2-AS1
GAMT			AC090579.1
EFHC1			AC133550.2
ESCO2			AP002433.1
MS4A4E			UFSP1
KCNJ2-AS1			AC080038.2
RAB38			PCDHGA8
HIST1H2AC			ZNF709
RAB3A			LTK
MMP2-AS1			TSHZ2
AC064807.1			METTL27
KLB			RIBC1
ARC			APOLD1
AL136038.3			DCLRE1A
ZNF571			LINC02185
DDO			MYO15A
XCL1			DEPDC1B
SLC51A			AC092354.1
MEX3B			EXO1
LINC00893			AC104118.1
AC239800.3			TIGD3
CA11			ZBTB42
PDZD3			SYNJ2BP-COX16
PAQR6			FAM90A1
AC004520.1			LINC02033
PRSS57			SAMMSON
LRRC1			CTRC
LIN37			AL583856.2
PPP1R35			B4GALT6
APOBEC3B			SNRK-AS1
TLL2			PGA5
AC008269.1			AC010168.1
CD274			LINC01137
EGR3			PRR7-AS1
RAB13			AC008434.1
P2RY6			NUGGC
MGAM			ZCWPW1
RPS6KB2-AS1			CA8
GUCY2D			AC097359.2
ZBTB10			SERF1A
HIF1A			AP003108.2
AL096865.1			SYP
JMJD4			CACNA1C
AC018413.1			SMG8
CD82			GPR22
C16orf45			ZNF391
SIAH1			AC010542.2
AC007014.1			AC093788.1
GSTCD			DCDC2B
AC022762.2			PRR19
ZNF277			C3
C14orf132			FAAH2
AC004233.3			AC020978.5
AC002310.2			CCDC163
DOCK1			AL138781.1
C8orf89			HIST1H3A
C1orf21			BAMBI
MPP3			MAPK8IP2
PARP2			AL731571.1
SAG			AC087392.3
HIST3H2BB			CARMN
B3GNT7			NEGR1
SPRYD4			AL353593.2
DERL3			AL596218.1
AC092123.1			AC007601.1
AL031963.3			AL121983.1
PJVK			AC119396.1
BCL3			LINC01841
VIPR1-AS1			FHL1
TMEM156			AC009065.8
SAV1			Z97192.1
ADCY3			FAM167A
MEX3C			PANO1
FCGBP			ZNF627
PLD6			AC116312.1
PRDM8
RASGEF1B
PMAIP1
FAM124B
ALOX12
LINC01483
AC009237.14
RAG1
PM20D2
KCNG2
IER3
AL121652.1
AL136162.1
HYLS1
AC068870.2
AC091488.1
BEND5
ASAP2
SYNJ2
AC115102.1
MMP19
RHNO1
RETN
AC002553.1
LINC01431
SLC6A8
CHRNB1
AC104964.4
MAPK6
AL022328.4
NFKBIE
FAM81A
GPR55
SAMSN1
AREG
FCRL3
KIAA1324L
AC126773.4
NWD1
CRACR2B
ADAM28
NFIL3
AL139260.3
SLC22A31
AL603756.1
NOD1
PDE4B
FAM227B
ZNF776
ZNF30
ANKRD22
SGSH
SLAIN1
SNX25
THBS1
NR4A3
PCDHGB6
B3GALNT1
HIGD1B
C17orf75
AL139286.2
HIST1H1A
PPP1R14A
XKR6
CDCA7L
AL359232.1
GRIK5
RHOBTB1
NTSR1
PGAP1
FBXL8
HRH1
TMIGD3
PCSK4
LRRC49
MCM2
TMEM104
ZNF543
KLF9
FUT10
AC134682.1
STX18-AS1
CNNM4
TEX22
ARL5B
FILNC1
PNPO
POMT2
AC007114.1
AC009570.1
CNNM3-DT
ZNF574
AL158207.2
MYO5C
SLC25A35
ACVR1
TMEM9B-AS1
NLGN2
CH25H
ZNF18
HSBP1L1
CDH1
TMC7
AC104596.1
KCNA7
TPD52
MTUS2
RBKS
PPP1R13L
CCSER1
AC127496.1
SDS
RNF175
AC005837.1
AL355472.1
FHIT
AC092803.2
SLAMF8
AC090651.1
CCBE1
KRBA2
TMEM201
AL391422.3
TMEM42
AC010809.1
BTD
AC007365.1
PAX8
CCDC68
PLAT
FGFRL1
IL10
EGFL7
DNAJB5
AZIN1-AS1
PIPOX
ADGRF3
SERPINF1
BCL2L15
BUB1
ROBO1
ADM
SKP2
DEPTOR
TMEM232
AC023825.2
OTUD1
MAP3K8
LINC00896
FAM20A
SSTR2
PTX3
ZNF814
PMEPA1
IL11RA
ZNF70
BORCS8-MEF2B
JPH4
APOO
CPSF4
MYBL1
TMEM105
HIST1H3J
C11orf80
CCL28
RIBC2
AL512625.1
TMEM273
IL18R1
TP73
APOOL
CXCL9
LHFPL6
SLX1B
AC136475.5
AL157838.1
CD72
P3H4
THAP2
HIVEP2
MB21D2
ABCB4
RRM2
IGLC3
AC011899.3
USP53
DNASE1L2
ZNF492
MACROD1
FOCAD
GGT7
SLC2A1
GADD45B
GFI1B
LRRC19
AL031709.1
AC016355.1
LPAR5
AP002360.1
HLA-DOA
CXCR3
F12
AC024575.1
AC012236.1
CD109
AL022328.1
C12orf29
GPRC5B
ME1
ECHDC3
ZNF570
AC005944.1
ZNF69
PLPP5
AC011092.2
GJC1
ANKRD46
DUOX1
MRPS30-DT
PLSCR3
AC097662.1
ZFHX2
MREG
PLEKHG2
SLC1A3
CLEC17A
TSC22D1
OASL
AC026367.3
AC040169.1
GEM
SCLY
TSEN2
AC008115.4
SLC41A2
ANKDD1B
MMAB
HDGFL3
LINC01521
