## Supplementary Table 5 for "Single-cell analysis of severe COVID-19 patients reveals a monocyte-driven inflammatory storm attenuated by Tocilizumab"

### Sheet: Sheet1
Gene sets of GO terms in Figure 2e and 2f, downloaded from GSEA-MSigDB (https://www.gsea-msigdb.org/gsea/msigdb/index.jsp)
GO term	GO_REGULATION_OF_ACUTE_INFLAMMATORY_RESPONSE	GO_CELL_CHEMOTAXIS
	ADAM8	ABCC1
	ADCYAP1	ACKR2
	ADORA1	ACKR3
	APCS	ACKR4
	ASH1L	ADAM10
	BTK	ADAM17
	C2CD4A	ADAM8
	C2CD4B	ADGRE2
	C3	AGTR1
	CCR7	AIF1
	CNR1	AKIRIN1
	CREB3L3	ANO6
	DNASE1	ANXA1
	DNASE1L3	ARHGEF16
	EDNRB	ARHGEF5
	F12	ARRB2
	FCER1G	AZU1
	FCGR2B	BCAR1
	FFAR2	BIN2
	FFAR3	BST1
	GSTP1	C10orf99
	HLA-E	C1QBP
	IL1B	C3AR1
	IL20RB	C5
	IL6	C5AR1
	IL6ST	C5AR2
	INS	CALCA
	KLKB1	CALR
	MIR92A1	CAMK1D
	MIR92A2	CCL1
	NLRP3	CCL11
	NPY5R	CCL13
	OSM	CCL14
	OSMR	CCL15
	PARK7	CCL16
	PIK3CG	CCL17
	PPARG	CCL18
	PTGER3	CCL19
	PTGS2	CCL2
	RHBDD3	CCL20
	SELENOS	CCL21
	TAC1	CCL22
	TNF	CCL23
	TNFRSF11A	CCL24
	TNFSF11	CCL25
	ZP3	CCL26
		CCL27
		CCL28
		CCL3
		CCL3L1
		CCL3L3
		CCL4
		CCL5
		CCL7
		CCL8
		CCN3
		CCR1
		CCR10
		CCR2
		CCR3
		CCR4
		CCR5
		CCR6
		CCR7
		CCR8
		CCR9
		CCRL2
		CD300H
		CD74
		CH25H
		CHGA
		CKLF
		CMKLR1
		CNR2
		CORO1A
		CORO1B
		CREB3
		CRK
		CRKL
		CSF1
		CSF3R
		CX3CL1
		CX3CR1
		CXADR
		CXCL1
		CXCL10
		CXCL11
		CXCL12
		CXCL13
		CXCL14
		CXCL16
		CXCL17
		CXCL2
		CXCL3
		CXCL5
		CXCL6
		CXCL8
		CXCL9
		CXCR1
		CXCR2
		CXCR3
		CXCR4
		CXCR5
		CXCR6
		CYP19A1
		CYP7B1
		DAPK2
		DDT
		DEFA1
		DEFA1B
		DEFB103A
		DEFB103B
		DEFB104A
		DEFB104B
		DEFB109B
		DEFB130A
		DEFB130B
		DEFB4A
		DOCK4
		DUSP1
		DYSF
		EDN1
		EDN2
		EDN3
		EDNRB
		EGR3
		ELMO2
		EPHA2
		EPHB1
		F2RL1
		F7
		FCER1G
		FFAR2
		FGF1
		FGF16
		FGF18
		FGF2
		FGF4
		FGFR1
		FLT1
		FPR2
		GAB1
		GAS6
		GBF1
		GPR18
		GPR183
		GPSM3
		GREM1
		GSTP1
		HBEGF
		HGF
		HMGB1
		HMGB2
		HMGB4
		HOXB9
		HRG
		HRH1
		HSD3B7
		HSPB1
		IL10
		IL12A
		IL16
		IL17RA
		IL17RC
		IL1A
		IL1B
		IL1F10
		IL1RN
		IL23A
		IL36A
		IL36B
		IL36G
		IL36RN
		IL37
		IL6
		IL6R
		ITGA1
		ITGA9
		ITGB2
		JAM3
		JAML
		KARS1
		KDR
		KIT
		KLRC4-KLRK1
		KLRK1
		LBP
		LEF1
		LGALS3
		LGALS9
		LGMN
		LOX
		LPAR1
		LYN
		LYST
		MAPK14
		MAPK3
		MDK
		MET
		MIF
		MIR15A
		MIR16-1
		MIR16-2
		MIR223
		MIR34A
		MIR424
		MMP28
		MOSPD2
		MPP1
		MST1
		MST1L
		MSTN
		MTUS1
		NBL1
		NCKAP1L
		NOTCH1
		NR4A1
		NRP1
		NUP85
		OXSR1
		P2RX4
		PADI2
		PARVA
		PDE4B
		PDE4D
		PDGFB
		PDGFD
		PDGFRA
		PDGFRB
		PF4
		PF4V1
		PGF
		PIK3CD
		PIK3CG
		PIP5K1A
		PIP5K1C
		PLA2G1B
		PLA2G7
		PLEKHG5
		PLXNB3
		PPBP
		PREX1
		PRKCD
		PRKCQ
		PRKD1
		PRKD2
		PTK2B
		PTN
		PTPRO
		RAB13
		RAC1
		RAC2
		RARRES2
		RHOG
		RIPOR2
		RPS19
		S100A12
		S100A14
		S100A7
		S100A8
		S100A9
		S1PR1
		SAA1
		SAA2
		SAA4
		SBDS
		SCG2
		SEMA5A
		SERPINE1
		SFTPD
		SLAMF8
		SLC12A2
		SLC8B1
		SLIT2
		SMOC2
		STAP1
		STK39
		SWAP70
		SYK
		TAFA4
		TGFB2
		THBS1
		THBS4
		TIAM1
		TIRAP
		TMEM102
		TMSB4X
		TNFRSF11A
		TNFSF11
		TNFSF14
		TRPM2
		TRPM4
		TRPV4
		VAV1
		VAV3
		VCAM1
		VEGFA
		VEGFB
		VEGFC
		VEGFD
		WNK1
		WNT5A
		XCL1
		XCL2
		XCR1
		ZNF580
