## Supplementary Table 6 for "Single-cell analysis of severe COVID-19 patients reveals a monocyte-driven inflammatory storm attenuated by Tocilizumab"

### Sheet: mean expression
(a) Mean expression of the interactions between cytokines and receptors
	CCL20_CXCR3-control	CCL20_CXCR3-remission	CCL20_CXCR3-severe	CCL3L1_CCR1-control	CCL3L1_CCR1-remission	CCL3L1_CCR1-severe	CCL3_CCR1-control	CCL3_CCR1-remission	CCL3_CCR1-severe	CCL4L2_FFAR2-control	CCL4L2_FFAR2-remission	CCL4L2_FFAR2-severe	CCL4L2_PGRMC2-control	CCL4L2_PGRMC2-remission	CCL4L2_PGRMC2-severe	CCL4L2_VSIR-control	CCL4L2_VSIR-remission	CCL4L2_VSIR-severe	CCL4_CNR2-control	CCL4_CNR2-remission	CCL4_CNR2-severe	CCL4_SLC7A1-control	CCL4_SLC7A1-remission	CCL4_SLC7A1-severe	FLT3LG_FLT3-control	FLT3LG_FLT3-remission	FLT3LG_FLT3-severe	IL1B_ADRB2-control	IL1B_ADRB2-remission	IL1B_ADRB2-severe	IL6_IL6 receptor-control	IL6_IL6 receptor-remission	IL6_IL6 receptor-severe	TNF_FFAR2-control	TNF_FFAR2-remission	TNF_FFAR2-severe	TNF_TNFRSF1A-control	TNF_TNFRSF1A-remission	TNF_TNFRSF1A-severe	TNF_TNFRSF1B-control	TNF_TNFRSF1B-remission	TNF_TNFRSF1B-severe	TNF_VSIR-control	TNF_VSIR-remission	TNF_VSIR-severe
Mono|CD4T	0.05	0.1037	1.8097	0.0323	0.5216	5.1201	0.0641	3.7434	34.7994	0.0019	0.5623	4.9556	0.1387	0.7413	5.1342	0.5491	1.1516	5.712	0.013	1.5949	18.1219	0.0479	1.615	18.1313	0.0136	0.0385	0.0289	0.1421	0.971	6.8975	0.3293	0.3779	0.4773	0.0333	0.2664	1.1346	0.1463	0.3404	1.1621	0.2067	0.4334	1.2729	0.5805	0.8557	1.891
Mono|CD8T	0.1724	0.1847	1.8124	0.0324	0.5354	5.141	0.0642	3.7571	34.8203	0.0018	0.5623	4.9538	0.1353	0.7128	5.1737	0.5713	1.1623	5.5005	0.02	1.6106	18.136	0.0401	1.663	18.1686	0.0137	0.0396	0.0329	0.1641	1.1574	7.091	0.1689	0.097	0.2701	0.0332	0.2665	1.1328	0.1607	0.4304	1.2264	0.1383	0.7735	1.4962	0.6027	0.8664	1.6795
Mono|B	0.0136	0.102	1.7631	0.0336	0.5264	5.1273	0.0654	3.7481	34.8067	0.0018	0	0	0.1271	0.6803	5.0856	0.1407	0.7027	5.1652	0.3789	1.8958	18.3072	0.0344	1.6341	18.1236	0.0145	0	0.032	0.1732	1.0262	6.9482	0.0055	0.0649	0.2526	0.0332	0	0	0.0358	0.2857	0	0.1591	0.4814	1.2768	0.172	0.4069	1.3442
Mono|Plasma	0.0235	0.5102	2.0881	0.0339	0	5.12	0.0657	0	34.7993	0	0.5901	4.9522	0.11	0.8128	5.2403	0.3367	0.8894	5.3343	0	1.5936	18.1182	0.0678	1.6845	18.1757	0.0175	0	0.0306	0.1835	0	6.886	0.6011	0.2946	0.4358	0	0.2942	1.1312	0.1165	0	1.1277	0.1913	0.335	1.1739	0.3681	0.5935	1.5133
Mono|NK	0.1407	0.1106	1.7572	0.0846	0.5431	5.1558	0.1164	3.7648	34.8351	0	0.5636	0	0.1283	0.7405	5.1783	0.5676	1.1795	5.5975	0.063	1.607	18.1407	0.0345	1.6469	18.1502	0.014	0	0.0298	0.7995	1.2787	7.0526	0.0051	0.0457	0.2474	0	0.2678	0	0.5192	0.5061	1.2655	0.642	0.9383	1.5928	0.599	0.8836	1.7765
Mono|Mono	0.0014	0.0474	1.7191	0.5798	0.852	5.4544	0.6116	4.0738	35.1338	0.0361	0.6371	5.2428	0.1134	0.6369	5.0008	2.4079	2.3461	6.5916	0.0108	0	18.1186	0.0403	1.6092	18.1307	0.0441	0.1084	0.4801	0.2835	1.055	7.0382	0.7258	0.4609	0.5051	0.0675	0.3412	1.4218	0.8395	0.8231	1.392	2.2571	1.6401	1.7261	2.4392	2.0502	2.7707
CD4T|Mono	0.0021	0.0113	0.0383	0.5491	0.3358	0.396	0.5487	0.3465	0.8864	0.0348	0.0779	0.3795	0.112	0.0777	0.1374	2.4065	1.7869	1.7283	0.0025	0	0.251	0.032	0.0651	0.2631	0.5481	0.5958	0.7717	0.1469	0.1138	0.2667	0	0	0	0.0612	0.0947	0.3306	0.8332	0.5766	0.3008	2.2508	1.3936	0.6349	2.4329	1.8037	1.6795
CD8T|Mono	0.0006	0.0092	0.0261	0.5775	0.3367	0.4333	0.5513	0.5291	1.311	0.0574	0.091	0.3882	0.1347	0.0908	0.1462	2.4292	1.8	1.7371	0.1587	0	2.7032	0.1882	1.5986	2.7153	0.5301	0.3442	0.6683	0.1471	0.1198	0.2765	0	0.425	0.2706	0.0404	0.1095	0.3451	0.8124	0.5914	0.3153	2.23	1.4084	0.6493	2.4121	1.8185	1.6939
B|Mono	0	0	0.0314	0	0	0.4733	0.6117	0.4024	0.9092	0.0355	0.0786	0.4155	0.1127	0.0784	0.1735	2.4072	1.7876	1.7643	0.1378	0	0.632	0.1673	0.1069	0.6441	0.069	0.1787	0.4997	0.147	0	0.2469	0.7366	0.4339	0.3972	0.0524	0.0949	0.35	0.8244	0.5768	0.3202	2.242	1.3939	0.6543	2.4241	1.804	1.6989
Plasma|Mono	0	0	0.0509	0	0.5687	0.527	0	1.2539	1.3396	0	0.4875	0.5243	0	0.4873	0.2822	0	2.1965	1.8731	0.0777	0	0.4069	0.1072	0.4359	0.4191	0.288	0.0915	0.4746	0.2328	0.1289	0.2723	0.7285	0	0.2658	0.4105	0.1286	0.3205	1.1825	0.6105	0.2907	2.6001	1.4275	0.6248	2.7823	1.8377	1.6693
NK|Mono	0	0	0.0372	0.7213	0	0.3946	1.4532	1.4507	2.3795	0.6922	0.0954	0.3862	0.7695	0.0952	0.1441	3.064	1.8044	1.735	4.6582	0	3.8298	4.6877	3.8516	3.8419	0.1511	0.1947	0.5802	0.1472	0.1274	0.2473	0	0	0	0.0743	0.0984	0.3263	0.8463	0.5803	0.2965	2.2639	1.3973	0.6306	2.4461	1.8074	1.6752

### Sheet: p_values
(b) P-values of the interactions between cytokines and receptors
	CCL20_CXCR3-control	CCL20_CXCR3-remission	CCL20_CXCR3-severe	CCL3L1_CCR1-control	CCL3L1_CCR1-remission	CCL3L1_CCR1-severe	CCL3_CCR1-control	CCL3_CCR1-remission	CCL3_CCR1-severe	CCL4L2_FFAR2-control	CCL4L2_FFAR2-remission	CCL4L2_FFAR2-severe	CCL4L2_PGRMC2-control	CCL4L2_PGRMC2-remission	CCL4L2_PGRMC2-severe	CCL4L2_VSIR-control	CCL4L2_VSIR-remission	CCL4L2_VSIR-severe	CCL4_CNR2-control	CCL4_CNR2-remission	CCL4_CNR2-severe	CCL4_SLC7A1-control	CCL4_SLC7A1-remission	CCL4_SLC7A1-severe	FLT3LG_FLT3-control	FLT3LG_FLT3-remission	FLT3LG_FLT3-severe	IL1B_ADRB2-control	IL1B_ADRB2-remission	IL1B_ADRB2-severe	IL6_IL6 receptor-control	IL6_IL6 receptor-remission	IL6_IL6 receptor-severe	TNF_FFAR2-control	TNF_FFAR2-remission	TNF_FFAR2-severe	TNF_TNFRSF1A-control	TNF_TNFRSF1A-remission	TNF_TNFRSF1A-severe	TNF_TNFRSF1B-control	TNF_TNFRSF1B-remission	TNF_TNFRSF1B-severe	TNF_VSIR-control	TNF_VSIR-remission	TNF_VSIR-severe
Mono|CD4T	1	1	1	1	1	1	1	1	1	1	1	1	1	1	1	1	1	0	1	1	1	1	1	1	1	1	1	1	1	1	1	1	0	1	1	1	1	1	1	1	1	1	1	1	0
Mono|CD8T	1	1	1	1	1	1	1	1	1	1	1	1	1	1	0	1	1	0	1	1	1	1	1	1	1	1	1	1	1	1	1	1	1	1	1	1	1	1	1	1	1	0	1	1	0
Mono|B	1	1	1	1	1	1	1	1	1	1	1	1	1	1	1	1	1	0	1	0	0	1	1	1	1	1	1	1	1	1	1	1	1	1	1	1	1	1	1	1	1	1	1	1	0
Mono|Plasma	1	1	0	1	1	1	1	1	1	1	1	1	1	1	0	1	1	0	1	1	1	1	1	0	1	1	1	1	1	1	1	1	0	1	1	1	1	1	1	1	1	0	1	1	0
Mono|NK	1	1	1	1	1	1	1	1	1	1	1	1	1	1	1	1	1	0	1	1	1	1	1	1	1	1	1	0	0	1	1	1	1	1	1	1	1	1	1	1	1	0	1	1	0
Mono|Mono	1	1	1	1	1	0	1	0	0	1	1	0	1	1	1	1	1	0	1	1	1	1	1	1	1	1	1	0	1	0	1	1	0	1	1	0	1	1	0	1	1	0	1	1	0
CD4T|Mono	1	1	1	1	1	1	1	1	1	1	1	1	1	1	1	1	1	1	1	1	1	1	1	1	1	1	0	1	1	1	1	1	1	1	1	1	1	1	1	1	1	1	1	1	1
CD8T|Mono	1	1	1	1	1	1	1	1	1	1	1	1	1	1	1	1	1	1	1	1	1	1	1	1	1	1	0	1	1	1	1	1	1	1	1	1	1	1	1	1	1	1	1	1	1
B|Mono	1	1	1	1	1	1	1	1	1	1	1	1	1	1	1	1	1	1	1	1	1	1	1	1	1	1	1	1	1	1	1	1	1	1	1	1	1	1	1	1	1	1	1	1	1
Plasma|Mono	1	1	1	1	1	1	1	0.028	1	1	1	1	1	1	1	1	1	0.619	1	1	1	1	1	1	1	1	1	1	1	1	1	1	1	1	1	1	1	1	1	1	1	1	1	1	1
NK|Mono	1	1	1	1	1	1	0	0	1	1	1	1	0	1	1	0	1	1	1	1	1	1	1	1	1	1	1	1	1	1	1	1	1	1	1	1	1	1	1	1	1	1	1	1	1
