## Supplementary Table 7 for "Single-cell analysis of severe COVID-19 patients reveals a monocyte-driven inflammatory storm attenuated by Tocilizumab"

### Sheet: Sheet2
Drugs targeting cytokines or cytokine receptors
Target	Names	Trade name	Nature of the drug	Company	Therapy of COVID-19*	Study identifier**	Reference
IL6R	Sarilumab	Kevzara	Monoclonal antibody	Sanofi/Regeneron	yes	NCT04315298/NCT04324073/NCT0432738/NCT04322773/NCT04321993	https://www.kevzarahcp.com/
IL6R	Tocilizumab	Actemra	Monoclonal antibody	Roche/Chugai	yes	NCT04317092/NCT04331795/NCT04320615/NCT04310228/NCT04306705/NCT04331808/NCT04332094/NCT04315480/NCT04330638/NCT04322773/ChiCTR2000030894/ChiCTR2000029765	https://www.roche.com/products/product-details.htm?productId=42bf9d08-8573-491a-944a-fdbc030ec44b
IL6	Siltuximab	SYLVANT	Monoclonal antibody	Jassen	yes	NCT04329650/NCT04322188/NCT04330638	https://www.sylvant.com/
TNFa	Lenalidomide	REVLIMID	Inhibitor	Celgene	no	/	https://revlimidhcp.com/mechanism-of-action
TNFa	Pomalidomide	Pomalyst/Imnovid	Inhibitor	Celgene	no	/	https://www.pomalyst.com
TNFa	infliximab	REMICADE	Mmonoclonal antibody	Jassen	no	/	https://www.remicade.com
TNFa	Apremilast	Otezla	Inhibitor	Amgen	no	/	https://www.otezla.com
TNFa	Cetuzumab	Cimizia	Monoclonal antibody	UCB	no	/	https://www.cimzia.com
TNFa	golimumab	Sinponi	Monoclonal antibody	Jassen	no	/	https://www.simponi.com
TNFa	Adalimumab	Humira	Monoclonal antibody	Abbvie	yes	ChiCTR2000030089/ChiCTR2000030580	https://www.humira.com
TNFRSF1B	Etanercept	Enbrel	Monoclonal antibody	Amgen	no	/	https://www.enbrel.com
CCL3	Dinoprostone	CERVIDIL	Inhibitor	Ferring	no	/	https://www.cervidil.com
CCL3/CCL4	Ibrutinib	Imbruvica	Inhibitor	Jassen	no	/	https://www.imbruvica.com
CCL20	Fluvastatin	LESCOL	Inhibitor	Novartis	no	/	www.rxlist.com/lescol_xl_fluvastatin/drugs-condition.htm
CCL20	Simvastatin	Zocor	Inhibitor	MSD	no	/	https://www.rxlist.com/consumer_simvastatin_zocor/drugs-condition.htm
FLT3	Midostaurin	Rydapt	Inhibitor	Novartis	no	/	https://www.us.rydapt.com
FLT4	Quizartinib	Vanflyta	Inhibitor	Daiichi Sankyo	no	/	https://www.ema.europa.eu/zh-CN/medicines/human/EPAR/vanflyta
FLT5	Gilteritinib	Xospata	Inhibitor	Astellas Pharma	no	/	https://xospata.com
IL1B	Rilonacept	ARCALYST	Blocker	Regeneron	no	/	https://www.arcalyst.com
IL1B	Anakinra	Kineret	Antagonism	Sobi	yes	NCT04324021/NCT04330638/NCT02735707	https://www.kineretrx.com
IL1B	Canakinumab	ILARIS	Monoclonal antibody	Novartis	no	/	https://www.ilaris.com
ADRB2	Nebivolol	Bystolic	Antagonism	Allergan	no	/	https://www.bystolic.com
ADRB4	Olodaterol	Striverdi	Agonist	Boehringer Ingelheim	no	/	https://www.boehringer-ingelheim.com/products/striverdi-respimat
* from: http://www.chictr.org.cn/ or https://clinicaltrials.gov/ ** from: http://www.chictr.org.cn/ or https://clinicaltrials.gov/
