## Supplementary Table 8 for "Single-cell analysis of severe COVID-19 patients reveals a monocyte-driven inflammatory storm attenuated by Tocilizumab"

### Sheet: Sheet1
DEGs of different stages of effector CD8 T cells
specific-DEGs of severe stage (582 genes)	common-DEGs of severe and remission stages (886 genes)	specific-DEGs of remission stage (373 genes)
AL358937.1	TTYH3	AC104653.2
AP001107.1	AQP1	AC120498.6
C3AR1	PTGIR	TRAV39
DAB2IP	AC099568.2	CASC1
ZMAT4	AL031733.2	ST8SIA6
MAFF	B4GALT2	AC023355.1
TBC1D3L	RAB11FIP5	ACTA2-AS1
TRIM36	P2RX7	CPLANE2
HNMT	ZSCAN5A	SEMA6C
AL117350.1	HS3ST1	LIN7A
LINC01637	MRPL38	WWC2
EREG	TKTL1	SKOR1
CD40LG	AC096642.1	AC116651.1
B9D1	AC097461.1	AC079315.1
BNC2	ZNF81	AC008443.6
HIST1H4I	TRAF3IP2-AS1	RFX2
SPRED3	CLECL1	DNMT3B
ZFP28	C2orf88	LCAT
BTK	TLR2	AC005776.2
MGST2	AC010547.1	AL359921.1
PDGFA	RAB24	IL20RB
FGD4	NCKAP1	ANKRD20A8P
LGALS9C	FKBP1B	AC127024.6
IL1R1	NME8	AC007823.1
MATN2	AC020915.1	AC011978.2
RGS2	EGOT	ZC3H11B
BCO2	LUCAT1	AL096701.3
GAS2L1	AC010978.1	NUTM2A
NRGN	AC008914.1	AC005358.2
AL031772.1	GSC	GPR27
TNNI2	AL162431.2	AC136475.2
CXXC4	AP000866.1	MID2
ASB9	ADAMTSL4	NPAS1
LINC01644	AC103810.2	AL158196.1
ENPP1	AC018638.7	SYTL4
TRDC	LINC00278	ITPKA
CCL3	AL031663.3	ARHGEF11
ANKRD55	ANKRD13B	DOCK6
DUSP5	WFS1	GRIP1
IL1B	ZBTB32	AL022238.4
ACRBP	MYLPF	TNFRSF12A
TEX22	MED12L	APOBEC3A
AC025423.4	C9orf66	GAS1
AC099518.5	FP565260.6	AC008440.2
TPBG	UBXN10-AS1	AC074386.1
DAPL1	SLC15A3	C3orf18
BEX1	ERCC6L	FAR2
AC108047.1	ACCS	AC020931.1
AC008966.2	NDST2	GPR35
AL512329.2	CA14	TMEM63C
ATP8B4	ARHGAP11A	GLB1L3
WWC3-AS1	CCR6	AC005224.4
CA2	FRRS1	ZNF469
RAB36	AC068491.3	AC087071.1
ZNF233	AC018521.2	MAP3K20
RANBP17	AC022182.2	AL161756.1
IGKC	VAV2	SLFNL1
DNM1	CES1	GLIPR1L1
SPTY2D1OS	AC126614.1	AL022328.2
LDB2	SOX7	PRR29
LINC00469	BCKDHA	RWDD2B
TNFAIP3	AL442128.2	KCNMB3
CPT1C	CILP	CCDC89
AC083843.2	DAB2	ALS2CR12
ANKRD23	ZNF286B	EFCAB12
PRSS22	AC024145.1	CATSPERB
LINC01891	KLRF1	AC087294.1
HOXA1	ENKUR	CAPN3
IGLC2	AC018682.1	GOLT1A
IGHA1	LINC01504	AL139260.1
CELSR1	FRMD4B	IRGQ
RAMP1	KYNU	AC092301.1
TOR4A	B3GAT2	RNF222
ERI2	EIF4EBP3	SUV39H2
TNFRSF18	AL160313.1	STK4-AS1
HTRA1	WDR47	SIX5
AC018410.1	MICB	PDZK1
IGHG4	GABARAP	PPFIA3
C20orf197	HDAC9	TRAV13-1
CCNJL	FAM72B	AL023583.1
AF165147.1	LINC00659	RHCE
RGS18	AL590787.1	AL354977.2
RHOBTB3	AL136295.6	AC124319.2
SLC36A1	AC007998.4	NRSN2
AC124242.1	IFIT3	AC116903.2
ADAM12	ZSCAN31	ACOT1
IL18	AC131011.1	AC104452.1
AC037487.1	BLK	PRDM10
AC022762.2	CRAT	ERICD
IGFBP7	BHLHE40-AS1	CHRNA5
PODXL	C16orf95	E2F2
LAT2	HIST1H4J	AL391987.4
SMIM10L2A	SERAC1	PFKFB2
B3GALT2	AL357078.1	UBR5-AS1
AL135905.1	DOC2A	SLC7A11
IL18RAP	FIGNL2	AC105285.1
COL4A4	DDR2	FAM83G
BX323046.1	AL133351.1	CGN
TLE1	FGFBP2	AFG1L
CACNA1F	SCN1B	ABCB10
RGS1	SPRED2	AL590714.1
DLGAP3	IRF8	AC114939.1
HCRT	AC011484.1	NTN1
SIGLEC7	TMEM241	AL159169.3
SH2D1B	EPB41L4A	EPDR1
STAM-AS1	CACNB4	LPP-AS2
KRT81	ATP1B1	SPESP1
SPTSSB	TRIM54	CALCB
PCDH11Y	CYBB	ZBTB20-AS1
AP001350.1	GPD1L	SLC35G5
HOXA10	SLC1A4	ARFGEF3
ANKDD1B	LPO	SCIN
CYBRD1	DPCD	AURKB
AC233723.1	AC008629.1	IGF2BP3
CIRBP-AS1	CCDC114	S1PR3
C14orf178	S100A13	AC008878.3
AL157935.2	NRIP1	PIK3R3
LINC02422	PCDHGA10	XRCC2
CFL2	ATP9A	FOXD2
AC011043.1	AC137630.1	AP003392.3
NRTN	BOLA2-SMG1P6	AL591845.1
AL136301.1	CSGALNACT1	BOLA3-AS1
FCGR2A	BHLHE40	RFPL3S
LINC01285	RGS12	OMG
LINC02447	AL078581.1	MUC20
SYT12	AC010247.2	SPSB1
AL121832.2	COL17A1	ZNF713
SGO1	SPON2	AL359715.1
SPA17	HIST1H2BB	CXCR1
BEGAIN	AC106820.3	TMEM255A
AC068790.9	TYRO3	POPDC2
FAM53A	FSBP	AL590226.2
LINC02035	SIPA1L2	ALG14
RAPGEFL1	AL592148.3	AL391262.1
AC010531.6	CDKN1C	U62317.4
EGR2	LMNA	PIGO
ENO1-AS1	AC010761.2	ZP1
S100A9	AL391097.1	DLK2
AC126755.3	SLC2A8	AC008622.2
CHST2	AC106791.1	AC073934.1
LINC01973	AL450306.1	TGFA
FCRL2	LINC00624	TBC1D22A-AS1
EFCC1	MZB1	AC073389.3
SKAP1-AS1	AL031283.1	NPM2
CEP131	HMOX1	FNDC5
RTKN	CXXC5	BCL9
FAM95B1	GTSE1	DIRC3
AC114760.2	GSTO2	AC009686.2
SLC25A30-AS1	STX3	AP001453.4
C19orf67	RGS16	MED20
SNCA	ATP6V1G2	RFTN2
AC074044.1	AC090772.2	OSGIN1
LTBR	AC010245.1	AC034102.5
HORMAD1	DOCK3	AC016588.2
AC126763.1	CDC42BPB	CHKA
CPEB1	AL627171.2	LINC01023
LINC01176	VWCE	AC114811.2
AC005697.2	HLA-DOB	MPZL2
NOD2	AC134772.1	TCHH
IGHV3-11	PCOLCE	SUGCT
LOXL2	LINC02081	AL031665.2
CU638689.4	LATS2	STON1
LINC00854	ZNF317	HIST2H2AB
AC092745.1	PHLDA1	DOCK5
IGHD	AC105446.1	CDH24
CLEC7A	CLEC12A	AL133406.3
AP000350.5	ID1	Z95114.1
PTGFRN	IFI44L	AP000845.1
IBA57-DT	GNAZ	LINC02193
MEF2C	AC092653.1	SOCS6
AC240565.2	AGAP1	TMEM17
CHRFAM7A	TMEM86A	HBA1
AL355512.1	DDR1	HIST1H2AD
AC112236.2	AL022322.2	FRRS1L
HMGCR	ADRB2	AC009831.1
RBM47	ITGAM	KLHL10
AKR7A3	AC109460.1	AL355472.4
KCNMB1	TRAPPC5	PANK1
NFKBIA	SUSD4	TRBV5-1
GARNL3	PRRG4	SCAANT1
SPRY2	ZNF365	AC027682.1
AC009549.1	C19orf54	AC005339.1
RNF212	LILRB1	AC090360.1
CSTA	ARL4D	AC109449.1
RORA-AS1	MLF1	AF127577.4
MDK	FMN1	PTPRCAP
HEMGN	ADGRG1	HPGDS
TGM2	AMACR	AC005757.1
CARD14	CCDC9B	SLC5A2
ABCA9	FAM198B	AC004846.1
AL096803.3	GRB10	PARD6G
PTGS2	TSPAN15	AL358472.2
AC006252.1	C1S	KIF19
MANEA	CLSPN	AL136454.1
ROBO4	AC092287.1	AL080317.3
C9orf163	ZFHX3	TMPPE
ATP2A1-AS1	ZNF416	KLHL25
HES4	ATP6V1C2	TEX29
PHLPP1	SLC14A1	KLRK1
ZNF835	GSEC	AC034102.6
C19orf33	LINC02076	ARHGEF28
ANKLE1	TYROBP	PTPN20
HSD17B1	PROK2	AL024498.1
DISP3	IGSF10	AC106782.2
CMTM1	ANKRD20A4	AC004585.1
SGMS2	CD93	FGF14-AS2
NEK10	GOLGA6L4	FRMPD3
AL135786.2	KCNH3	DDR1-DT
PIK3R6	ZNF532	AC084357.2
CLU	MYLK	SCN11A
ZNF185	PDZD2	PEX11A
C1orf198	CEP112	GFPT2
AC078795.2	HDX	TAS2R4
EVI5	ETV7	SLC6A20
RNF215	SNX22	AC024243.1
LINC01675	FGR	HSD3B7
S100A2	AC005498.2	BEND7
TIGD2	CTBP2	CC2D2A
IGHG3	NFE2	NEB
SIRPA	VCAN	TSNARE1
AC006946.2	BOLA2B	HIST1H3I
AL161729.1	RBM44	AC245052.4
TRBV14	AC025257.1	ABALON
AC002553.2	AC009948.3	AC092835.1
SMIM10	METRNL	HBB
JCHAIN	KCTD10	AL442663.3
IGLV2-14	CD83	SKA1
AC119403.1	AL138995.1	FAM71E1
MIA	WDR11-AS1	RAD9B
AL139339.1	ENO3	AC096558.2
AL031432.3	AC022144.1	B4GALT1-AS1
AC005041.3	FHL3	ME3
HAP1	AL137784.2	CELF2-AS1
LACTB2	DHODH	CYP2E1
AC015911.6	ATG2B	AC004884.2
CALY	IFITM10	CUEDC1
AC007952.7	GATA6	AC079341.1
AC005410.2	LINC00937	TRGV2
CASC11	ETNK2	KIAA1841
KIF13A	ABCG2	BMF
AL603839.3	TENT5C	PADI2
TREM1	UNC5B-AS1	CARD6
DDN-AS1	AC138028.4	NAIF1
AL157902.1	SEPT4	AC112220.2
ARSJ	IL1RAP	AC087741.2
HIST1H2BJ	NAGS	AARD
GGH	ITGAX	CD300LB
CALD1	PINLYP	ZNF774
SRC	AL162274.2	ANKEF1
EFHC2	BSPRY	AC141424.1
NUDT11	ZNF749	DENND2C
PCDH1	AC023908.3	NUTM2D
SLC6A13	BEST1	IL17C
LYPLAL1-DT	EFNA5	SLC26A1
RAB38	LYN	NUDT17
AFDN-DT	NPIPB11	PIK3CD-AS1
CNBD2	AC121761.1	AL358472.4
CDNF	TRBV2	AP000424.1
CEBPB-AS1	AP001160.2	AC024475.1
FGF7	AC013553.4	ATCAY
AL683807.1	AC104986.2	AC234772.3
KATNAL2	CCR1	AL121845.4
KLB	RBFOX3	AGRN
IGKV4-1	ANKRD31	AC104078.1
ARHGAP31-AS1	AC022973.2	ASMT
ST14	CCDC24	KIF7
AC104389.4	HHEX	EIF2S3B
CD300C	DNMBP	CCR3
DNAJC18	KIF9-AS1	PRR33
AL118506.1	LGR6	SOX13
AL355297.3	ADGRL1	POC1B-GALNT4
ATP1B3-AS1	AC078802.1	MARVELD2
AC024267.3	FCGR2B	PNLDC1
SPATA5L1	OSBPL10	HBA2
HCG15	FAH	AL645465.1
PRSS57	AC127164.1	AL121652.1
AL136531.1	AC018742.1	MAP4K3
ERCC2	NEO1	AC010327.4
AC007378.1	RNF122	FDXR
PPP4R1-AS1	EEF1AKMT3	DGKK
AL031673.1	CMBL	CDCA7
ASGR1	ZNF133	AC073263.1
FLT4	PIK3IP1-AS1	AL596202.1
LINC02449	AL357055.3	CDCA8
AL691403.2	HPGD	SASH1
AP001267.3	TPX2	TCTN2
ZNF610	GPRC5D-AS1	LTBP2
CFAP54	AC073195.1	GPRC5C
SERP2	MELK	CYP27B1
LRG1	ARL5A	SPNS2
RAPGEF5	FCGR3A	RUNX2-AS1
CLEC11A	SCART1	SLC35G1
AC010746.1	VANGL1	RTL5
XRCC3	AC004156.1	AC010401.1
TUFT1	PHACTR2-AS1	GPR19
L3MBTL4	PILRA	LINC01933
SMIM33	KCTD3	ACKR3
FANCL	NUSAP1	AL359541.1
AL034397.3	PRICKLE1	RNF112
IGHA2	ST3GAL4	TRAV38-2DV8
PPBP	ACKR4	NATD1
AL355922.2	IL26	AC011466.1
SMIM2-AS1	NAT1	RAB20
AC005618.1	NEK2	AC090198.1
RBFOX2	AC104958.2	SLC26A4
CCDC153	GVQW2	AC126175.1
ADAMTS14	LINC02288	FUT10
ARVCF	TBKBP1	SLC52A1
LINC02367	ICA1	TDRD15
AC232271.1	PPFIBP2	AC024267.4
SEMA3G	SESN2	AC011450.1
ANK1	SLC2A9	HIST1H2BL
LINC01135	AC090377.1	ZDHHC15
MIPEP	IL17RE	AP001029.2
AC004832.6	PLEKHG3	C3orf70
DCAF4L1	AC009163.7	FAM209B
CELF5	AL731566.1	AL590723.1
IRGM	AC007448.3	AKR1E2
ZNF462	CSRNP1	FOXRED2
LILRA5	ZCCHC14	LINC02298
DUSP10	FAM83H	CCBE1
TRBV19	AC068831.1	RB1-DT
GCNT3	C5orf30	TMEM35B
AL451060.1	S1PR5	DNAJB5
COLGALT2	AC092127.1	VNN3
PJVK	SCD5	AP001437.1
CRYGS	NME9	LINC02166
S100A8	AC068338.3	RGS5
NPIPA1	LHFPL1	PCDH12
AL138820.1	KLHDC8B	SMARCA5-AS1
AC010616.1	RAB6B	PDE5A
MMP17	GHET1	GDPD3
TNFRSF4	ODF3B	AP001046.1
AC004540.1	CMKLR1	UFSP1
CAVIN2	PAK3	CAPN8
ZNF484	AC093390.2	AC096734.2
NPTXR	SERPINA1	AC116158.2
AP003486.1	FAM110C	AC018630.2
AL356272.1	STAP1	TOX2
TNFRSF11A	VSIG10L	SPRED1
CCND1	FHL2	AC069213.1
CASTOR2	ITPRIPL2	ZNF396
TRIM2	AC008403.3	GRAMD1C
SIGLEC9	ZNF433	TBCE.1
AC009088.1	KIT	ECSCR
AC008750.7	AL355581.1	AC068896.1
NPIPB13	AL096855.1	GATM
TRIM7	ZSWIM4	AC005165.1
SPINT1	CPEB2	LINC00958
ALOX12	USP31	LINC01814
AC091153.3	AC138696.2	B3GNT4
AC138894.1	ARMC9	AL121890.4
PTAFR	AL138966.2	TSSK4
AC015802.6	AC093525.7	AC023906.3
HIST1H3E	AL023584.2	FAM131B
PITX1	POLR3G	EPOP
PPP1R36	CD68	AC016355.1
AC015468.3	ARHGAP32	AC010173.1
CYP46A1	GAS7	AC073842.2
HIST2H2AA4	AC147651.4	LINGO2
SLC25A10	ARHGEF19	ASB14
ZNF763	TMEM38A	PRDM12
NOTUM	PLD1	RPA4
AC007494.2	NLRP2	ZNF23
TCF4	FEZ1	PRR4
TRIO	AC025176.1	AC068724.1
NLN	C9orf139	SORD
CDC42BPG	AC009275.1	AC026367.3
AC025423.1	NEXN	ZYG11A
AL031281.2	PLXNB2	TIAF1
PIFO	FAM171B	AC008115.4
AC010132.4	AL035252.3	LINC02087
AC007673.1	DHDH	AL121772.3
AL035541.1	SGK1
SH2B2	LINC01146
NPFFR1	MEIOC
PLPPR2	AL158071.3
MMP11	ZNF746
SAMD14	COPZ2
PLSCR2	NCR3
TSPAN9	OTUB2
AC087241.3	CHAF1B
AC007405.3	KIAA1958
IGHM	AC006033.2
C10orf25	B3GNT10
TNS2	CPS1
AC024560.1	RAB31
PLCG1-AS1	PNMT
SPATA1	ANKRD9
GRK3	GOLGA8N
MYLK-AS1	FAM49A
HYI	AC010536.1
AC022167.3	TLDC2
HECW2	LINC02195
IGLV2-23	AC004982.2
CHPF	ERICH6-AS1
TLE6	MTFP1
KLHL34	AC124319.3
THBS1	LINC01116
GNG11	AC129510.2
NR4A3	LONRF3
ZCWPW2	C17orf58
ZNF135	GPR52
FNBP1L	IRF5
SNX8	NXN
MEF2B	PIK3AP1
CCDC170	CENPI
NHLRC1	AC008946.1
AF106564.1	S100B
MYL9	NAP1L2
CCRL2	PLPP2
UCKL1-AS1	VIT
S100A12	AC037487.2
PROX2	AC007496.2
SMPD3	FGD2
AC023794.3	AL034417.3
CIDEB	CEBPA
FAM167B	TIRAP
PCSK4	GPBAR1
LIPH	C17orf64
FUT8-AS1	LAMA2
CCDC148	MC1R
AC127024.5	AC010809.2
SP2-AS1	EIF5AL1
RN7SL832P	AL691447.2
AC120049.1	TBXAS1
CCDC40	THBS3
LIPC	EAF1-AS1
STX18-AS1	POLE2
HRASLS2	KIFC3
LBX2	YPEL4
AC009414.2	SPIRE1
USP27X-AS1	FCER1G
TMEM231	DSCR9
AC091057.2	AL080276.2
KCND3	AL445524.1
PCP2	RNFT1-DT
MS4A6A	AC015921.1
STAB1	MCTP2
AL021068.1	LINC01949
AC011899.2	ZBTB16
AC105345.1	PLEKHA4
SULF2	AC010761.1
OR4D9	DKK2
AC009560.1	LINC00926
AC011476.3	SEPT8
PHACTR1	MIR181A2HG
MPIG6B	C1orf53
AC008393.1	AC005540.1
ZNF287	AL391056.1
HRH4	MPEG1
LAYN	AL356019.2
C19orf81	LLGL1
TMEM240	KIR3DL1
TMEM81	AF129408.1
ARL9	NEUROD2
CDH1	FSIP1
AC007383.3	AP000442.2
H1F0	AL162377.3
HIST1H2AL	AP001020.3
ZFR2	CREB3L3
IMPG2	AL359198.1
ZNF285	TRDV2
GLT1D1	AC132192.1
EDAR	BOLA2
MACC1	USP30
AC136944.1	AK1
ASH1L-AS1	IKZF2
CHRNE	AC005229.4
AP001453.1	PRSS40A
AC023906.5	AC130469.1
ZNF347	LMCD1
AC136475.9	LINC002481
LINC02391	CNTLN
MAPRE3	PQLC2
RTN1	RFX3-AS1
ZNF280C	SETBP1
CCDC68	DEPDC4
AL121906.2	ZBTB5
IGHG1	P2RX1
AF131216.4	FOSL2
AGBL5-AS1	GADD45G
AC024267.6	PLXND1
TST	CDK2AP1
ZNF20	AC048382.5
BUB1	HK3
AC008763.1	MELTF-AS1
KIR2DL4	ZC3H11A
LAPTM4B	LINC00237
Z97055.2	AC231981.1
CSF2RA	SERPINE2
AC091729.3	PLA2G2C
HIST1H2BM	CEBPD
UPK2	IL4I1
C1R	ENAH
PDXP	PSRC1
ZNF618	NCR3LG1
MPP1	AKR1C3
FANK1	FSD1
PTPRN	CCR10
HIST1H4B	CYP4F22
PCDHGA8	PDZD4
TIPIN	NCAM1
AC093752.2	FAM43A
HIST1H4D	CRIM1
CMTM4	KLRC1
TMC4	PPP1R9A
HAND2-AS1	AC025165.4
CENPP	PAK6
AC138627.1	AC091959.3
TROAP	MEIG1
IER3-AS1	AC092535.1
AC010754.1	CCDC50
RGS6	RORC
AC012615.2	AC104695.2
LINC01191	AC006042.4
AL121658.1	LRP1
ANGPTL1	ZNF286A
KCNE5	TNK2-AS1
CHST13	AC020909.2
RPL17-C18orf32	ALDOA
GOLGA8M	CASC8
AFF3	SDC4
PRKAR2B	BCL2L2
RUNDC3B	KIR3DL2
AC107871.1	LRP6
CXCL8	LINGO3
PRICKLE3	CLIP2
RRM2	B3GAT1
IGLC3	GNLY
AC009812.4	PALLD
FSTL4	C2orf48
TDRD7	SHLD3
LINC01480	NET1
AC130343.2	CD36
LINC01806	CHODL
LIPT2	AC008267.5
LIN7B	SLC1A7
TMED8	SERTAD1
AL138895.1	HSD17B6
PIGZ	SUOX
AC079610.2	AC011374.2
ARHGAP8	IFNG
LATS2-AS1	BCAS1
TIE1	TRIQK
MTCP1	MLC1
AC026254.2	RGS17
RAPSN	PVRIG
AC024575.1	AC011498.1
TCL1A	KLRB1
AC017100.1	C18orf32
AC110813.1	C10orf95
C5orf66	CTNNAL1
EPS8L1	GPR141
ENKD1	ATG9A
RBPMS2	PRSS16
AC087752.4	AC100814.1
IRAK2	AC009495.3
ZNF467	ELOVL6
LRRC24	IL23R
ADGRE3	FCHO2
ALDH3A1	GLI3
KRT86	SCD
EDRF1-AS1	ERMP1
KAZN	TG
MIR222HG	PLK4
FSTL3	AC123912.4
AL132780.1	ZNF547
C9orf106	MYL4
LINC00886	PLEKHA7
COL4A3	RTN4RL1
AC024933.1	ZNF324B
AC010280.2	AL139339.2
AC022558.3	AC005332.6
PRDM15	CFAP45
AL606491.1	EEF1G
GCNT1	PLAUR
PRC1-AS1	SLC49A3
FOXB1	PCAT19
LINC02211	AL109767.1
MYO1E	ADGRG5
ABAT	LINC02384
	FBLN7
	B3GNT8
	BX284668.5
	SYCP2L
	NUAK1
	SGSM1
	NDUFA7
	LRRC63
	AC026202.3
	IGLV3-9
	AC022239.1
	ELOVL4
	CYTL1
	CRYBG2
	SLC4A8
	CYFIP1
	F7
	SLC3A1
	AL138963.3
	MMP28
	LKAAEAR1
	IQCN
	HAR1B
	AC110792.3
	AC006030.1
	NBPF20
	TENT5A
	ESRRG
	AGPAT4
	TMCC3
	PSTPIP2
	TM6SF1
	LINC00299
	LINC01534
	AL158071.4
	AL359711.2
	CNTD1
	AC239803.2
	RHOXF1
	WTIP
	TMCC1-AS1
	CCR2
	CATSPER1
	RASGRF2-AS1
	SHPK
	MUC12
	POU5F1B
	COL5A3
	EDDM13
	NBPF14
	RNF165
	MINDY4
	AL121820.2
	HOXB3
	KLRD1
	CXCR6
	AL356056.1
	TTLL7
	MYO3B
	DEGS2
	MIR4435-2HG
	AC008035.1
	FRY-AS1
	CAMKK1
	ROR2
	CENPF
	AC138393.3
	P3H1
	AATK
	CNIH3
	BANK1
	PMAIP1
	AC104653.1
	AC138904.3
	UTS2
	GPR137
	PHLDA3
	AC009242.1
	U2AF1
	TRGV9
	UBXN10
	APOBEC2
	EML6
	NME2
	AC025682.1
	LNP1
	SEC24B-AS1
	KLF8
	CSTF3-DT
	TRBV28
	PHETA1
	CNKSR3
	H3F3C
	OR11G2
	AC068025.2
	EPHX4
	BOK
	GEMIN7-AS1
	PTPN13
	AL022328.4
	CDA
	AC105935.1
	CHEK2
	ANKRD33B
	AC126773.4
	HIST1H2BO
	AC024075.3
	ADAM28
	NFIL3
	SEMA3C
	MTMR8
	CABLES2
	AC100847.1
	XPNPEP2
	SCRN1
	SBSPON
	GSAP
	NTN4
	AGAP9
	TTC38
	AC243829.2
	POMGNT2
	DLG5
	HIGD1B
	AQP9
	GNGT2
	LIN9
	CD300A
	AL139089.1
	AC018816.1
	AC093535.1
	EDA2R
	AC120498.9
	AC005523.1
	KRT73
	COL13A1
	SPATS2L
	OSBPL5
	SLC9A1
	KCNA2
	LINC02086
	MCM2
	AC044839.1
	AJM1
	ERBB2
	ARPC4-TTLL3
	MAP3K21
	TLCD2
	CPEB3
	HSPA6
	VXN
	HECTD2
	PTGDS
	PF4
	AL158071.5
	POLD1
	GASAL1
	SLC24A1
	AL627309.1
	AC108718.1
	CACNA1H
	FRY
	AC118553.1
	AC104506.1
	ACVR1B
	AP000350.6
	TLR1
	HIST1H4L
	PRSS23
	GZMH
	AC006441.1
	PEAK3
	FBXO6
	RAB27B
	AC092140.1
	AC090651.1
	RIMS3
	DNM3
	AL022341.1
	AC007666.1
	SYCP3
	LINC01001
	NCR1
	AC010809.1
	AC106886.3
	AC132872.2
	TMEM217
	CASTOR1
	SCIMP
	PAM16
	KIR2DL1
	AZIN1-AS1
	AC022182.1
	FOXD2-AS1
	HAVCR2
	SGCD
	SMIM11A
	AC008074.3
	GAB1
	FBXL6
	TSPOAP1
	PHETA2
	COLQ
	OR52I1
	FERMT2
	AC079601.1
	SERHL2
	C8G
	ASCL2
	ZNF350-AS1
	ADAMTS1
	COL19A1
	CD38
	RND1
	AL590399.3
	LTK
	GZMB
	PRC1
	SYK
	AC108134.3
	BRSK1
	AC007773.1
	CNTN2
	LRRC6
	AC104825.1
	HMGA1P4
	HIST1H3J
	CARNS1
	EVA1B
	TMEM273
	AC073575.2
	TRAV9-2
	IL18R1
	AF196972.1
	CLIC4
	TIGD3
	SPIN2A
	CD72
	AC021054.1
	AC005037.1
	CLCN2
	TMEM198
	KIR2DL3
	AC124016.2
	ARRB1
	GOLM1
	CCDC183
	CCDC144NL
	B4GALT6
	PI4K2A
	FAM66C
	RPS6KA6
	PLA2G7
	RASSF4
	SPDYE16
	LINC00921
	PLXDC2
	CDKN3
	KRT72
	SKAP2
	AL132639.2
	AC037459.3
	AC097359.2
	SERF1A
	CTIF
	LINC01006
	IL12RB2
	CACNA1C
	ZNF571-AS1
	P2RY14
	PLOD1
	AC068473.5
	GPR37L1
	AL022328.1
	BFSP1
	ENTPD7
	ME1
	AL158151.4
	C17orf49
	GNAL
	SMC2-AS1
	AC011611.4
	BX571846.1
	DST
	GSN
	TTYH1
	AC120114.1
	PLSCR3
	AC087392.3
	TRPM2
	AC015849.1
	AL358333.3
	NRAV
	PDCD1LG2
	VIL1
	GLYCTK
	AC023389.1
	KCNE1
	POLD4
	CCDC74A
	AC104590.1
	SLC4A10
	LAIR2
	CADM1
