## Supplementary Table 10 for "Single-cell analysis of severe COVID-19 patients reveals a monocyte-driven inflammatory storm attenuated by Tocilizumab"

### Sheet: Sheet1
Gene sets of GO terms in Figure 4h and 4i, downloaded from GSEA-MSigDB (https://www.gsea-msigdb.org/gsea/msigdb/index.jsp)
GO term	GO_CELL_CHEMOTAXIS	GO_REGULATION_OF_CELL_KILLING
	ABCC1	AGER
	ACKR2	AP1G1
	ACKR3	ARG1
	ACKR4	ARRB2
	ADAM10	AZGP1
	ADAM17	BAD
	ADAM8	BCL2L11
	ADGRE2	CADM1
	AGTR1	CD160
	AIF1	CD1A
	AKIRIN1	CD1B
	ANO6	CD1C
	ANXA1	CD1D
	ARHGEF16	CD1E
	ARHGEF5	CD226
	ARRB2	CD55
	AZU1	CD59
	BCAR1	CD5L
	BIN2	CEACAM1
	BST1	CFH
	C10orf99	CLEC12B
	C1QBP	CLEC7A
	C3AR1	CR1L
	C5	CRK
	C5AR1	CRTAM
	C5AR2	CXCL6
	CALCA	DNASE1
	CALR	DNASE1L3
	CAMK1D	F2RL1
	CCL1	FADD
	CCL11	FAM49B
	CCL13	FCER2
	CCL14	FCGR2B
	CCL15	FCGRT
	CCL16	GAPDH
	CCL17	HAVCR2
	CCL18	HFE
	CCL19	HLA-E
	CCL2	HLA-F
	CCL20	HLA-G
	CCL21	HLA-H
	CCL22	HSP90AB1
	CCL23	ICAM1
	CCL24	IFNG
	CCL25	IL12A
	CCL26	IL12B
	CCL27	IL12RB1
	CCL28	IL13
	CCL3	IL18RAP
	CCL3L1	IL21
	CCL3L3	IL23A
	CCL4	IL23R
	CCL5	IL4
	CCL7	IL7R
	CCL8	ITGAM
	CCN3	KIR2DL4
	CCR1	KLRC4-KLRK1
	CCR10	KLRK1
	CCR2	KRT6A
	CCR3	LAG3
	CCR4	LAMP1
	CCR5	LEP
	CCR6	LGALS9
	CCR7	LILRB1
	CCR8	MICA
	CCR9	MICB
	CCRL2	NCR1
	CD300H	NCR3
	CD74	NECTIN2
	CH25H	NOS2
	CHGA	P2RX7
	CKLF	PGLYRP1
	CMKLR1	PGLYRP2
	CNR2	PGLYRP3
	CORO1A	PGLYRP4
	CORO1B	PIK3R6
	CREB3	PPP3CB
	CRK	PRF1
	CRKL	PTPRC
	CSF1	PVR
	CSF3R	RAET1E
	CX3CL1	RASGRP1
	CX3CR1	RIPK3
	CXADR	SERPINB4
	CXCL1	SERPINB9
	CXCL10	SH2D1A
	CXCL11	SLAMF6
	CXCL12	STAP1
	CXCL13	STAT5B
	CXCL14	STX7
	CXCL16	SYK
	CXCL17	TYROBP
	CXCL2	VAV1
	CXCL3	XCL1
	CXCL5
	CXCL6
	CXCL8
	CXCL9
	CXCR1
	CXCR2
	CXCR3
	CXCR4
	CXCR5
	CXCR6
	CYP19A1
	CYP7B1
	DAPK2
	DDT
	DEFA1
	DEFA1B
	DEFB103A
	DEFB103B
	DEFB104A
	DEFB104B
	DEFB109B
	DEFB130A
	DEFB130B
	DEFB4A
	DOCK4
	DUSP1
	DYSF
	EDN1
	EDN2
	EDN3
	EDNRB
	EGR3
	ELMO2
	EPHA2
	EPHB1
	F2RL1
	F7
	FCER1G
	FFAR2
	FGF1
	FGF16
	FGF18
	FGF2
	FGF4
	FGFR1
	FLT1
	FPR2
	GAB1
	GAS6
	GBF1
	GPR18
	GPR183
	GPSM3
	GREM1
	GSTP1
	HBEGF
	HGF
	HMGB1
	HMGB2
	HMGB4
	HOXB9
	HRG
	HRH1
	HSD3B7
	HSPB1
	IL10
	IL12A
	IL16
	IL17RA
	IL17RC
	IL1A
	IL1B
	IL1F10
	IL1RN
	IL23A
	IL36A
	IL36B
	IL36G
	IL36RN
	IL37
	IL6
	IL6R
	ITGA1
	ITGA9
	ITGB2
	JAM3
	JAML
	KARS1
	KDR
	KIT
	KLRC4-KLRK1
	KLRK1
	LBP
	LEF1
	LGALS3
	LGALS9
	LGMN
	LOX
	LPAR1
	LYN
	LYST
	MAPK14
	MAPK3
	MDK
	MET
	MIF
	MIR15A
	MIR16-1
	MIR16-2
	MIR223
	MIR34A
	MIR424
	MMP28
	MOSPD2
	MPP1
	MST1
	MST1L
	MSTN
	MTUS1
	NBL1
	NCKAP1L
	NOTCH1
	NR4A1
	NRP1
	NUP85
	OXSR1
	P2RX4
	PADI2
	PARVA
	PDE4B
	PDE4D
	PDGFB
	PDGFD
	PDGFRA
	PDGFRB
	PF4
	PF4V1
	PGF
	PIK3CD
	PIK3CG
	PIP5K1A
	PIP5K1C
	PLA2G1B
	PLA2G7
	PLEKHG5
	PLXNB3
	PPBP
	PREX1
	PRKCD
	PRKCQ
	PRKD1
	PRKD2
	PTK2B
	PTN
	PTPRO
	RAB13
	RAC1
	RAC2
	RARRES2
	RHOG
	RIPOR2
	RPS19
	S100A12
	S100A14
	S100A7
	S100A8
	S100A9
	S1PR1
	SAA1
	SAA2
	SAA4
	SBDS
	SCG2
	SEMA5A
	SERPINE1
	SFTPD
	SLAMF8
	SLC12A2
	SLC8B1
	SLIT2
	SMOC2
	STAP1
	STK39
	SWAP70
	SYK
	TAFA4
	TGFB2
	THBS1
	THBS4
	TIAM1
	TIRAP
	TMEM102
	TMSB4X
	TNFRSF11A
	TNFSF11
	TNFSF14
	TRPM2
	TRPM4
	TRPV4
	VAV1
	VAV3
	VCAM1
	VEGFA
	VEGFB
	VEGFC
	VEGFD
	WNK1
	WNT5A
	XCL1
	XCL2
	XCR1
	ZNF580
